# *Candida albicans* enhances the progression of oral squamous cell cancrinoma *in vitro* and *in vivo*

**DOI:** 10.1101/2021.03.31.437836

**Authors:** M Vadovics, N Igaz, R Alföldi, D Rakk, É Veres, B Szücs, M Horváth, R Tóth, A Szücs, P Horváth, L Tiszlavicz, C Vágvölgyi, JD Nosanchuk, A Szekeres, M Kiricsi, LG Puskás, A Gácser

**Author notes:** **Corresponding author** Gácser A.

## Abstract

Oral squamous cell carcinoma (OSCC) is a serious health issue worldwide. OSCC is highly associated with oral candidiasis, although it is unclear whether the fungus promotes the genesis and progression of OSCC or cancer facilitates the growth of the fungus. Therefore, we investigated whether *Candida* could directly influence OSCC development and progression. Our *in vitro* results suggest that the presence of live *C. albicans*, but not *C. parapsilosis*, enhances the progression of OSCC by stimulating the production of matrix metalloproteinases, oncometabolites, pro-tumor signaling routes, and overexpression of prognostic marker genes associated with metastatic events. We also found that oral candidiasis triggered by *C. albicans* enhanced the progression of OSCC *in vivo* through the induction of inflammation and overexpression of metastatic genes and markers of epithelial-mesenchymal transition. Taken together, these results suggest that *C. albicans* actively participates in the complex process of OSCC progression.
