## Supplementary table 1 for "*Candida albicans* enhances the progression of oral squamous cell cancrinoma *in vitro* and *in vivo*"

### Sheet: Munka1
Name	Precursor mass [m/z]	Fragment ion [m/z]	Polarity	Retention time [min]	Fragmentation energy (NCE)
3-phosphoglyceric acid	184.98566	78.9588	Negative	3.39	50
Aconitic acid	173.00916	85.0295	Negative	4.46	10
Ketoglutaric acid	145.01425	101.0244	Negative	3.75	10
Aspartic acid	134.04478	74.0238	Positive	2021-03-18	30
Citric acid	191.01971	87.0087	Negative	3.98	50
Erythrose 4-phospate	199.00132	96.9695	Negative	2021-03-09	10
Fumaric acid	115.00376	71.0136	Negative	4.45	10
Glyceraldehyde 3-phosphate	168.99072	96.9696	Negative	2021-03-07	10
Glycine	76.03930	76.0393	Positive	2021-03-16	30
Glucose 6-phospate	259.02244	168.9908	Negative	2021-03-02	10
Fructose 6-phospate
Glutamic acid	148.06048	84.0448	Positive	2021-03-25	30
Isocitric acid	191.01971	73.0292	Negative	3.98	50
Malic acid	133.01425	115.0037	Negative	3.70	10
Methionine	150.05833	104.0537	Positive	4.00	30
Oxaloacetic acid	130.99860	87.0088	Negative	3.58	10
Phosphoenolpyruvic acid	166.97510	79.9588	Negative	3.55	50
Proline	116.04988	70.0653	Positive	3.37	30
Pyruvic acid	87.00877	87.0088	Negative	3.53	10
Succinic acid	117.01930	73.0292	Negative	4.88	10
Thienyl-alanine	170.02826	153.0015	Negative	2021-05-20	50
