## Supplementary table 3 for "*Candida albicans* enhances the progression of oral squamous cell cancrinoma *in vitro* and *in vivo*"

### Sheet: Munka1
GOT1 forward		5′-GGAGCATATCGCACGGATGA-3′
GOT1 reverse		5′-AAGACGAGAAGCACAGCTCC-3′
ASNSD1 forward		5′-CACTGGAATTGGTGCAGATG-3′
ASNSD1 reverse		5′-GTTTGCTTTTTCCCAAATCG-3′
DLST forward		5′-ACCTACAGCAGCGGCAGT-3′
DLST reverse		5′-CTCCTGGCTCAGCTAGTGGT-3′
SUCLA2 forward		5′-TGCTAAGGCACTGATAGCGG-3′
SUCLA2 reverse		5′-TGTGCTTGCTTCGCTAAGGT-3′
JUN forward		5′-GGAGCGCCTGATAATCCAGT-3′
JUN reverse		5′-ATCTGTCACGTTCTTGGGGC-3′
TIMP1 forward		5′-TCCAAGGCTCTGAAAAGGGC-3′
TIMP1 reverse		5′-ATTCAGGCTATCTGGGACCG-3′
CDH11 forward		5′-CCACCGTACAGTTGGTGGAA-3′
CDH11 reverse		5′-CCTCCTTGCCCTTCTCATGG-3′
LAMC2 forward		5′-AACACATTAGACGGCCTCCTG-3′
LAMC2 reverse		5′-CTGTTGATCTGGGTCTTGGCT-3′
EIF5A2 forward		5′-ACCAAGTGAGGTCAAGTGCC-3′
EIF5A2 reverse		5′-CTAGCAGGTGAAAGCCTGGT-3′
INHBA forward		5′-GTGCCAATACCATGAAGAGGA-3′
INHBA reverse		5′-CTCTTTCTGGTCCCCACTCTT-3′
WNT9A forward		5′-CGGCAAGATGCTGGATGGG-3′
WNT9A reverse		5′-TCAGCGGGAGGATGGTCAG-3′
FOXC2 forward		5′-CGGCGGCGCTTCAAAAAGA-3′
FOXC2 reverse		5′-CGCTCTTGATCACCACCTTCTTC-3′
TGIF1 forward		5′-AATTCCACCCAAGGAGCGG-3′
TGIF1 reverse		5′-AGCGAACGTCTCCTTCACAG-3′
TGFB1 forward		5′-TATTGAGCACCTTGGGCACTG-3′
TGFB1 reverse		5′-TGGGCTTGTTTCCTCACCTTT-3′
TGFB2 forward		5′-CTCCGAAAATGCCATCCCGC-3′
TGFB2 reverse		5′-TCCGTTGTTCAGGCACTCTG-3′
TGFBR1 forward		5′-AAGTCATCACCTGGCCTTGG-3′
TGFBR1 reverse		5′-ATGGTGAATGACAGTGCGGT-3′
TGFBR2 forward		5′-ACTCCTGTGCAGCTTCCCTC-3′
TGFBR2 reverse		5′-AGATGTGCGGGCCAGATG-3′
TGFBR3 forward		5′-TGGTAGGGTGAGTGTTTCCAC-3′
TGFBR3 reverse		5′-GAGACCGACAGGATTTGCCA-3′
SMAD2 forward		5′-ATCCCATCGGAAGAGGAAGGA-3′
SMAD2 reverse		5′-CGTGAATGGCAAGATGGACG-3′
SMAD3 forward		5′-CCGGGGGTTGGACTTTCCTTC-3′
SMAD3 reverse		5′-CTCCAAGTGGCAGCAGAAGTT-3′
SMAD4 forward		5′-GCCATGTACACCCACCGTAA-3′
SMAD4 reverse		5′-ATCCCACGATCTACTCCCCG-3′
TP63 forward		5′-AAGAGGGGAGGGAAGGGAAA-3′
TP63 reverse		5′-GCTGCATGCTTGTTGCAGAA-3′
TP63 in NH2 term. forward		5′-TGAAACTTCACGGTGTGCCA-3′
TP63 in NH2 term. reverse		5′-GGGACATGGTGGATCGGTAA-3′
B2MG2 forward		5′-CCGTGTGAACCATGTGACTTTGTC-3′
B2MG2 reverse		5′-GCTGCTTACATGTCTCGATCCC-3′
CSNK1 forward		5′-GAGCTACGTGTGGGGAACAA-3′
CSNK1 reverse		5′-TTGATGGCGACTTCCTCACC-3′
ITGA2 forward		5′-GCAACATCCCAGACATCCCA-3′
ITGA2 reverse		5′-CTTTCGTAGCACTTCGTCGC-3′
ITGA5 forward		5′-TCAACTTAGACGCGGAGGC-3′
ITGA52 reverse		5′-CACACTGACCCCGTCTGTTC-3′
ITGA6 forward		5′-ACACAGCATTGTATATGTGAAGCA-3′
ITGA6 reverse		5′-CCGAATCCCATTGCTTTGGC-3′
MMP1 forward		5′-CAGAGATGAAGTCCGGTTTTTC-3′
MMP1 reverse		5′-GGGGTATCCGTGTAGCACAT-3′
MMP10 forward		5′-GCTCTGCCTATCCTCTGAGTG-3′
MMP10 reverse		5′-CAACGTCAGGAACTCCACACC-3′
MMP9 forward		5′-GAACCAATCTCACCGACAGG-3′
MMP9 reverse		5′-GCCACCCGAGTGTAACCATA-3′
MMP3 forward		5′-TTCCGCCTGTCTCAAGATGATAT-3′
MMP3 reverse		5′-AAAGGACAAAGCAGGATCACAGTT-3′
MMP16 forward		5′-AATCTCCTCAGGGAGCATTTGTA-3′
MMP16 reverse		5′-TCCAGGTTCTACCTTGAGTATCTG-3′
MMP13 forward		5′-ACTGAGAGGCTCCGAGAAATG-3′
MMP13 reverse		5′-GAACCCCGCATCTTGGCTT-3′
MMP2 forward		5′-CCTGCAAGTTTCCATTCCGC-3′
MMP2 reverse		5′-CTTCTTGTCGCGGTCGTAGT-3′
