## Supplementary table 4 for "*Candida albicans* enhances the progression of oral squamous cell cancrinoma *in vitro* and *in vivo*"

### Sheet: Munka1
	Gene	up/down	PMID
	BRD4	up	10.1038/s41416-020-0907-6
	MMP2	up	10.1038/s41416-020-0907-6
	SPP1	up	10.1186/s11658-018-0120-2
	SERPINE1	up	10.1186/s11658-018-0120-2
	MMP13	up	10.1186/s11658-018-0120-2
	LIF	up	10.1186/s11658-018-0120-2
	CDA	up	10.1186/s11658-018-0120-2
	SERPINB7	up	10.1186/s11658-018-0120-2
	SEMA3C	up	10.1186/s11658-018-0120-2
	FOS	up	10.1186/s11658-018-0120-2
	KLRC2	down	10.1186/s11658-018-0120-2
	GFPT2	up	10.1186/s11658-018-0120-2
	CCND1	up	10.1186/s11658-018-0120-2
	CACNA2D3	down	10.1186/s11658-018-0120-2
	ATF3	up	10.1186/s11658-018-0120-2
	FAT1	up	10.1186/s11658-018-0120-2
	JUN	up	10.1186/s11658-018-0120-2
	COL16A1	up	10.1186/s11658-018-0120-2
	TRIM9	down	10.1186/s11658-018-0120-2
	PMEPA1	up	10.1186/s11658-018-0120-2
	MSR1	up	10.1186/s11658-018-0120-2
	MSH4	up	10.1186/s11658-018-0120-2
	NKX25	down	10.1186/s11658-018-0120-2
	INSR	up	10.1186/s11658-018-0120-2
	CTSB	up	10.1186/s11658-018-0120-2
	FHL2	up	10.1186/s11658-018-0120-2
	FOXC1	up	10.1186/s11658-018-0120-2
	ZNF302	down	10.1186/s11658-018-0120-2
	PRG2	up	10.1186/s11658-018-0120-2
	UBA3	down	10.1186/s11658-018-0120-2
	CCND1	up	10.1371/journal.pone.0174865
	EGFR	up	10.1371/journal.pone.0174865
	TPM2	up	10.1371/journal.pone.0174865
	LRP12	up	10.1371/journal.pone.0174865
	TIMP-1	up	10.1001/archotol.130.3.295
	NINJ1	up	10.1001/archotol.130.3.295
	CSPG2	up	10.1001/archotol.130.3.295
	OSF-2	up	10.1001/archotol.130.3.295
	CDH11	up	10.1001/archotol.130.3.295
	PARD3	down	10.1001/archotol.130.3.295
	SFRP4	up	10.1001/archotol.130.3.295
	C1QB	up	10.1001/archotol.130.3.295
	FCGR3B	up	10.1001/archotol.130.3.295
	SERPINB4	down	10.1001/archotol.130.3.295
	PLA2G4A	down	10.1001/archotol.130.3.295
	IL1RN	down	10.1001/archotol.130.3.295
	CRABP2	down	10.1001/archotol.130.3.295
	TCEA2	up	10.1001/archotol.130.3.295
	ECM1	down	10.1001/archotol.130.3.295
	EIF5A2	up	10.1016/j.tranon.2017.03.008
	HOXC9	up	10.1016/j.tranon.2017.03.008
	MFAP5	up	10.1016/j.tranon.2017.03.008
	LY6K	up	10.1016/j.tranon.2017.03.008
	INHBA	up	10.1016/j.tranon.2017.03.008
	DVL1	up	10.1016/j.tranon.2017.03.008
	IL6	up	10.3892/or.2015.3838
	MM1	up	10.1016/j.oraloncology.2012.05.013
	MMP2	up	10.1016/j.oraloncology.2012.05.013
	MMP9	up	10.1016/j.oraloncology.2012.05.013
	MET	up	10.1016/j.oraloncology.2012.05.013
	MMP7	up	10.1186/s12903-020-1013-0
	MMP13	up	10.1186/s12903-020-1013-0
	MMP10	up	10.1186/s12903-020-1013-0
	MMP12	down	10.1186/s12903-020-1013-0
	MMP9	down	10.1186/s12903-020-1013-0
	CXCL9	up	10.1016/j.oraloncology.2013.05.006
	IL8	up	10.1371/journal.pone.0110378
	PDL1	up	10.1016/j.ijom.2018.01.004
	PD1	up	10.1016/j.ijom.2018.01.004
	CDH1	down	10.1007/s13277-014-1728-0
	ITGB6	up	10.1111/jop.12044
	MMP3	up	10.1111/jop.12044
	MMP21	up	10.3892/or.2014.3124
	MMP13	up	10.1155/2014/897523
	MMP11	up	10.18632/oncotarget.15824
	TGFβ	up	10.3390/ijms19082413
	EGF	up	10.3390/ijms19082413
	PDGF	up	10.3390/ijms19082413
	ZO-1	down	10.3390/ijms19082413
	OCLN	down	10.3390/ijms19082413
	ACTA2	up	10.3390/ijms19082413
	VIM	up	10.3390/ijms19082413
	CDH2	up	10.3390/ijms19082413
	DES	up	10.3390/ijms19082413
	SNAI	up	10.3390/ijms19082413
	SLUG	up	10.3390/ijms19082413
	TWIST	up	10.3390/ijms19082413
	ZEB1	up	10.3390/ijms19082413
	ZEB2	up	10.3390/ijms19082413
	COX2	up	10.3390/ijms19082413
	TRF2	up	10.3390/ijms19082413
	MVD	up	10.3390/ijms19082413
	LVD	up	10.3390/ijms19082413
	VEGFA	up	10.3390/ijms19082413
	VEGFC	up	10.3390/ijms19082413
	VEGFD	up	10.3390/ijms19082413
	BCL2	up	10.3390/ijms19082413
	GLUT1	up	10.3390/ijms19082413
	HIF1α	up	10.3390/ijms19082413
	FOXC2	up	10.3390/ijms19082413
	PROX1	up	10.3390/ijms19082413
	MIA	up	10.3390/ijms19082413
	MIA2	up	10.3390/ijms19082413
	TANGO	up	10.3390/ijms19082413
	ELAVL4	up	10.3390/ijms19082413
	STOX2	up	10.3390/ijms19082413
	N4BP2L1	up	10.3390/ijms19082413
	ZFAND4	up	10.3390/ijms19082413
	NIPAL1	up	10.3390/ijms19082413
	LEMD1	up	10.3390/ijms19082413
	PAUF	up	10.3390/ijms19082413
	ME1	up	10.3390/ijms19082413
	LAMP3	up	10.1155/2017/1218254
	POM121	up	10.7150/jca.33368
	S100A4	up	10.1590/1678-775720140133
	MMP1	up	10.2147/OTT.S84561
	HBEGF	up	10.3892/or.2011.1616
	SEMA7A	up	10.1371/journal.pone.0137923
	PLAUR	up	10.1186/s12885-017-3349-7
	PHLDA1	up	10.1007/s00428-013-1438-9
